# Conserved whole-brain spatiomolecular gradients shape adult brain functional organization

**DOI:** 10.1101/2022.09.18.508425

**Authors:** Jacob W Vogel, Aaron Alexander-Bloch, Konrad Wagstyl, Maxwell Bertolero, Ross Markello, Adam Pines, Valerie J Sydnor, Alex Diaz-Papkovich, Justine Hansen, Alan C Evans, Boris Bernhardt, Bratislav Misic, Theodore Satterthwaite, Jakob Seidlitz

## Abstract

Cortical arealization arises during neurodevelopment from the confluence of molecular gradients representing patterned expression of morphogens and transcription factors. However, how these gradients relate to adult brain function, and whether they are maintained in the adult brain, remains unknown. Here we uncover three axes of topographic variation in gene expression in the adult human brain that specifically capture previously identified rostral-caudal, dorsal-ventral and medial-lateral axes of early developmental patterning. The interaction of these spatiomolecular gradients i) accurately predicts the location of unseen brain tissue samples, ii) delineates known functional territories, and iii) explains the topographical variation of diverse cortical features. The spatiomolecular gradients are distinct from canonical cortical functional hierarchies differentiating primary sensory cortex from association cortex, but radiate in parallel with the axes traversed by local field potentials along the cortex. We replicate all three molecular gradients in three independent human datasets as well as two non-human primate datasets, and find that each gradient shows a distinct developmental trajectory across the lifespan. The gradients are composed of several well known morphogens (e.g., *PAX6* and *SIX3*), and a small set of genes shared across gradients are strongly enriched for multiple diseases. Together, these results provide insight into the developmental sculpting of functionally distinct brain regions, governed by three robust transcriptomic axes embedded within brain parenchyma.
