## Supplementary material for "Conserved whole-brain spatiomolecular gradients shape adult brain functional organization": Table S2

Dataset	Component	r	p
Full	1	0.949	<0.001
n=376	2	0.822	0.003
	3	0.474	0.17
Young	1	0.951	<0.001
(age <60)	2	0.844	0.002
n=164	3	0.463	0.18
Control	1	0.951	<0.001
(exclude patients)	2	0.837	0.003
n=225	3	0.503	0.14
Young Control	1	0.948	<0.001
(age <60)	2	0.866	0.001
(exclude patients)	3	0.487	0.15
n=114
