## Supplementary material for "Conserved whole-brain spatiomolecular gradients shape adult brain functional organization": Table S3

Variable	Name	Source	Description
AHBA-PC1	PC1 of Allen Human Brain Atlas transcriptomic data	Burt JB, Demirtaş M, Eckner WJ, et al. Hierarchy of transcriptomic specialization across human cortex captured by structural neuroimaging topography. Nat Neurosci. 2018;21(9):1251-1259. doi:10.1038/s41593-018-0195-0	The first principal component of brain-expressed genes from the Allen Human Brain Atlas
T1/T2 Ratio	T1/T2 Ratio	Glasser MF, Van Essen DC. Mapping human cortical areas in vivo based on myelin content as revealed by T1- and T2-weighted MRI. J Neurosci. 2011;31(32):11597-11616. doi:10.1523/JNEUROSCI.2180-11.2011	T1-weighted to T2-weighted ratio
Tx/Cog PLSY	Tx/Cog PLSY	Hansen JY, Markello RD, Vogel JW, Seidlitz J, Bzdok D, Misic B. Mapping gene transcription and neurocognition across human neocortex. Nat Hum Behav. 2021;5(9):1240-1250. doi:10.1038/s41562-021-01082-z	Latent Y (cognitive) variable of Transcriptomic x Neurosynth cog PLS analysis from Hansen et al., 2021
Aer. Glyc.	Aerobic Glycolysis	Vaishnavi SN, Vlassenko AG, Rundle MM, Snyder AZ, Mintun MA, Raichle ME. Regional aerobic glycolysis in the human brain. Proc Natl Acad Sci U S A. 2010;107(41):17757-17762. doi:10.1073/pnas.1010459107	Based on positron emission tomography measures of oxygen consumption and glucose use
Cort. Thx	Cortical Thicknes	Human Connectome Project S1200 data	Quantified from structural MRI using freesurfer
Externopyr.	Externopyramidization	A multi-scale cortical wiring space links cellular architecture and functional dynamics in the human brain	The ratio of supragranular pyramidal neuron soma size to infragranular pyramidal neuron soma size
Evo. Exp.	Evolutionary Expansion	Hill J, Inder T, Neil J, Dierker D, Harwell J, Van Essen D. Similar patterns of cortical expansion during human development and evolution. Proc Natl Acad Sci U S A. 2010;107(29):13135-13140. doi:10.1073/pnas.1001229107	Macaque-to-human cortical expansion
Dev. Exp	Developmental Expansion	Hill J, Inder T, Neil J, Dierker D, Harwell J, Van Essen D. Similar patterns of cortical expansion during human development and evolution. Proc Natl Acad Sci U S A. 2010;107(29):13135-13140. doi:10.1073/pnas.1001229107	Cortical expansion across human brain development
Allo. Scaling	Allometric Scaling	Reardon PK, Seidlitz J, Vandekar S, et al. Normative brain size variation and brain shape diversity in humans. Science. 2018;360(6394):1222-1227. doi:10.1126/science.aar2578	Relative extent of areal scaling with scaling of overall brain size
Geo. Distance	Geometric Distance	Margulies DS, Ghosh SS, Goulas A, et al. Situating the default-mode network along a principal gradient of macroscale cortical organization. Proc Natl Acad Sci U S A. 2016;113(44):12574-12579. doi:10.1073/pnas.1608282113	The average geometric (e.g. surface-traversing) distance between one vertex and all other vertices.
Neurosynth-PCA	PC1 of Neurosynth v4-100 topic maps	Yarkoni T, Poldrack RA, Nichols TE, Van Essen DC, Wager TD. Large-scale automated synthesis of human functional neuroimaging data. Nat Methods. 2011;8(8):665-670. Published 2011 Jun 26. doi:10.1038/nmeth.1635	The first principal component of NeuroSynth meta-analytic decodings (see https://neurosynth.org/analyses/topics/
CBF	Cerebral blood flow	Satterthwaite TD, Shinohara RT, Wolf DH, et al. Impact of puberty on the evolution of cerebral perfusion during adolescence. Proc Natl Acad Sci U S A. 2014;111(23):8643-8648. doi:10.1073/pnas.1400178111	Quantified via arterial spin labeling
MEG Timesale	MEG Intrinsic Timescale	Human Connectome Project S1200 data	Autocorrelation across time-windows as derived from resting-state MEG
