## Supplementary material for "Conserved whole-brain spatiomolecular gradients shape adult brain functional organization": Table S6

comp	side	Symbol	Trait	Variant	MeSH_term
C1	head	CAV2	Atrial fibrillation	rs1997571	Atrial Fibrillation
C1	head	CAV2	I48 Atrial fibrillation and flutter	rs11773845	Arrhythmias, Cardiac
C1	head	CAV2	heart arrhythmia	rs1997571	Arrhythmias, Cardiac
C1	head	CCDC88B	C43-C44 Melanoma and other malignant neoplasms of skin	rs479552	Melanoma
C1	head	CCDC88B	C44 Other malignant neoplasms of skin	rs479552	Skin Neoplasms
C1	head	CCDC88B	Non-cancer illness code, self-reported: hypothyroidism/myxoedema	rs479552	Hypothyroidism
C1	head	CCDC88B	hypothyroidism/myxoedema	rs479552	Hypothyroidism
C1	head	CCDC88B	thyroid problem (not cancer)	rs479552	Thyroid Diseases
C1	head	PCOLCE2	Comparative height size at age 10	rs11716897	Body Height
C1	head	PCOLCE2	Platelet count	rs11716897	Platelet Count
C1	head	PCOLCE2	Platelet crit	rs11716897	Erythrocyte Indices
C1	head	PCOLCE2	Sitting height	rs11716897	Body Height
C1	head	GHR	Comparative height size at age 10	rs6180	Body Height
C1	head	GHR	Height	rs6180	Body Height
C1	head	GHR	Sitting height	rs6180	Body Height
C1	head	GHR	Standing height	rs6180	Body Height
C1	head	WFS1	E10-E14 Diabetes mellitus	rs4280818	Diabetes Mellitus
C1	head	HELLS	Mean reticulocyte volume	rs2274096	Erythrocyte Indices
C1	head	SPTB	Platelet distribution width	rs229654	Erythrocyte Indices
C1	head	SPTB	Platelet distribution width	rs229654	Platelet
C1	head	SPTB	Waist circumference / Hip circumference	rs8009631	Waist-Hip Ratio
C1	head	SEMA3D	Red blood cell (erythrocyte) count	rs2534852	Erythrocyte Count
C1	head	PPM1J	Treatment/medication code: bendroflumethiazide	rs77724279	Self Care
C1	tail	GPX3	Amyotrophic lateral sclerosis	rs4958872	Amyotrophic Lateral Sclerosis
C1	tail	GRID1	Arm fat percentage (right)	rs10887582	Body Fat Distribution
C1	tail	GRID1	Body Mass Index	rs10749537	Body Mass Index
C1	tail	GRID1	Body fat percentage	rs10887582	Body Fat Distribution
C1	tail	GRID1	Leg fat mass (left)	rs10887582	Body Fat Distribution
C1	tail	GRID1	Leg fat mass (right)	rs10887582	Body Fat Distribution
C1	tail	GRID1	Smoking status	rs7907900	Smoking
C1	tail	GRID1	Trunk fat percentage	rs10887582	Body Fat Distribution
C1	tail	GRID1	Whole body fat mass	rs10887582	Body Fat Distribution
C1	tail	ART3	Gamma-linolenic acid	rs12503413	gamma-Linolenic Acid
C1	tail	PDE10A	Leg fat-free mass (right)	rs705821	Body Fat Distribution
C1	tail	PDE10A	Leg predicted mass (right)	rs705821	Body Fat Distribution
C1	tail	PDE10A	Whole body fat-free mass	rs705821	Body Fat Distribution
C1	tail	PDE10A	Whole body water mass	rs705821	Body Water
C1	tail	ARHGAP25	Lymphocyte percentage	rs10048745	Lymphocyte Count
C1	tail	ARHGAP25	Lymphocyte percentage of white cells	rs10048745	Leukocyte Count
C1	tail	ARHGAP25	Neutrophill count	rs10048745	Leukocyte Count
C1	tail	ARHGAP25	Neutrophill percentage	rs10048745	Leukocyte Count
C1	tail	ARHGAP25	Platelet count	rs10048745	Platelet Count
C1	tail	ARHGAP25	Platelet crit	rs10048745	Erythrocyte Indices
C1	tail	ARHGAP25	Plateletcrit	rs10048745	Platelet
C1	tail	ENO3	Mean platelet (thrombocyte) volume	rs6065	Mean Platelet Volume
C1	tail	ENO3	Platelet count	rs2243103	Platelet Count
C1	tail	ENO3	Platelet crit	rs2243103	Erythrocyte Indices
C1	tail	ENO3	Platelet distribution width	rs1060431	Erythrocyte Indices
C1	tail	ENO3	Platelet distribution width	rs1060431	Platelet
C1	tail	ENO3	Plateletcrit	rs2243103	Platelet
C1	tail	ENO3	Pulse rate, automated reading	rs4790714	Heart Rate
C1	tail	KLHL29	Nap during day	rs13033444	Sleep
C1	tail	BSPRY	White blood cell (leukocyte) count	rs2093691	Leukocyte Count
C2	head	C1orf86	Arm fat-free mass (left)	rs2503701	Body Fat Distribution
C2	head	C1orf86	Basal metabolic rate	rs2503701	Basal Metabolism
C2	head	C1orf86	Leg fat-free mass (left)	rs2503701	Body Fat Distribution
C2	head	C1orf86	Leg fat-free mass (right)	rs2503701	Body Fat Distribution
C2	head	C1orf86	Leg predicted mass (left)	rs2503701	Body Fat Distribution
C2	head	C1orf86	Leg predicted mass (right)	rs2503701	Body Fat Distribution
C2	head	TSPAN2	Body mass index	rs72697933	Body Mass Index
C2	head	TSPAN2	Impedance measures - Arm fat-free mass (right)	rs72697933	Body Fat Distribution
C2	head	TSPAN2	Impedance measures - Arm predicted mass (right)	rs72697933	Body Fat Distribution
C2	head	TSPAN2	Impedance measures - Body mass index (BMI)	rs72697933	Body Mass Index
C2	head	TSPAN2	Impedance measures - Leg fat mass (right)	rs72697933	Plethysmography, Impedance
C2	head	TSPAN2	Impedance measures - Leg fat percentage (left)	rs72697933	Plethysmography, Impedance
C2	head	TSPAN2	Impedance measures - Leg fat-free mass (right)	rs72697933	Plethysmography, Impedance
C2	head	TSPAN2	Impedance measures - Leg predicted mass (right)	rs72697933	Plethysmography, Impedance
C2	head	TSPAN2	Impedance measures - Weight	rs72697933	Plethysmography, Impedance
C2	head	TSPAN2	Leg fat mass (left)	rs72697933	Body Fat Distribution
C2	head	TSPAN2	Leg fat mass (right)	rs72697933	Body Fat Distribution
C2	head	TSPAN2	Waist circumference	rs72697933	Waist Circumference
C2	head	TSPAN2	Weight	rs72697933	Body Weight
C2	head	KIF26A	First PC of the four riskly behaviours	rs34161718	Risk-Taking
C2	head	NPNT	Forced expiratory volume in 1-second (FEV1), Best measure	rs34712979	Forced Expiratory Volume
C2	head	NPNT	Forced expiratory volume in 1-second (FEV1), predicted percentage	rs34712979	Forced Expiratory Volume
C2	head	NPNT	J40-J47 Chronic lower respiratory diseases	rs34712979	Respiratory Tract Diseases
C2	head	SLC23A2	Mean corpuscular volume	rs6053030	Erythrocyte Indices
C2	head	SLC23A2	Mean sphered cell volume	rs6053030	Erythrocyte Indices
C2	head	PITPNC1	Morning/evening person (chronotype)	rs2949923	Sleep
C2	tail	MST1R	Arm fat-free mass (left)	rs3733135	Body Fat Distribution
C2	tail	MST1R	Arm predicted mass (left)	rs3733135	Body Fat Distribution
C2	tail	MST1R	Body mass index	rs2230590	Body Mass Index
C2	tail	MST1R	Height	rs2230590	Body Height
C2	tail	MST1R	Lymphocyte count	rs3733135	Lymphocyte Count
C2	tail	MST1R	Lymphocyte count	rs3733135	Leukocyte Count
C2	tail	MST1R	Poultry intake	rs3733135	Energy Intake
C2	tail	MST1R	White blood cell (leukocyte) count	rs3733135	Leukocyte Count
C2	tail	CEBPD	Eosinophil count	rs45577137	Leukocyte Count
C2	tail	CEBPD	Eosinophil percentage of granulocytes	rs45577137	Leukocyte Count
C2	tail	CEBPD	Eosinophil percentage of white cells	rs45577137	Leukocyte Count
C2	tail	CEBPD	Granulocyte percentage of myeloid white cells	rs45577137	Leukocyte Count
C2	tail	CEBPD	Monocyte count	rs45577137	Leukocyte Count
C2	tail	CEBPD	Monocyte percentage of white cells	rs45577137	Leukocyte Count
C2	tail	CEBPD	Neutrophil percentage of granulocytes	rs45577137	Leukocyte Count
C2	tail	CEBPD	Neutrophil percentage of white cells	rs45577137	Leukocyte Count
C2	tail	CEBPD	Sum eosinophil basophil counts	rs45577137	Leukocyte Count
C2	tail	FRAT1	Hand grip strength (left)	rs56189004	Hand Strength
C2	tail	FRAT1	Hand grip strength (right)	rs56189004	Hand Strength
C2	tail	FRAT1	Lymphocyte percentage	rs1890966	Lymphocyte Count
C2	tail	FRAT2	Hand grip strength (left)	rs56189004	Hand Strength
C2	tail	FRAT2	Hand grip strength (right)	rs56189004	Hand Strength
C2	tail	TK1	Mean corpuscular hemoglobin	rs144204502	Erythrocyte Indices
C2	tail	TK1	Mean reticulocyte volume	rs144204502	Erythrocyte Indices
C2	tail	GSTM5	Mean platelet (thrombocyte) volume	rs6673666	Mean Platelet Volume
C2	tail	GREB1L	Sitting height	rs4800768	Body Height
C2	tail	LPL	Triglycerides	rs12679834	Triglycerides
C3	head	TOX2	Colorectal cancer	rs6065668	Colorectal Neoplasms
C3	head	TOX2	Haematocrit percentage	rs6065668	Erythrocyte Indices
C3	head	TOX2	Haemoglobin concentration	rs6065668	Erythrocyte Indices
C3	head	CDK2AP1	Educational attainment (years of education)	rs7306755	Educational Status
C3	head	CDK2AP1	Height	rs1060105	Body Height
C3	head	CDK2AP1	Sitting height	rs6633	Body Height
C3	head	PMEPA1	Mean time to correctly identify matches	rs62205791	Reaction Time
C3	tail	KIF16B	Body fat percentage	rs4813224	Body Fat Distribution
C3	tail	KIF16B	Height	rs4813224	Body Height
C3	tail	KIF16B	Leg fat percentage (left)	rs4813224	Body Fat Distribution
C3	tail	KIF16B	Leg fat percentage (right)	rs4813224	Body Fat Distribution
C3	tail	KIF16B	Mean platelet (thrombocyte) volume	rs35834087	Mean Platelet Volume
C3	tail	KIF16B	Monocyte count	rs4813224	Leukocyte Count
C3	tail	KIF16B	Trunk fat percentage	rs4813224	Body Fat Distribution
C3	tail	WNT2B	Body fat percentage	rs12029985	Body Fat Distribution
C3	tail	WNT2B	Cereal intake	rs12029985	Energy Intake
C3	tail	WNT2B	Comparative height size at age 10	rs12029985	Body Height
C3	tail	WNT2B	Impedance measures - Body fat percentage	rs12029985	Body Fat Distribution
C3	tail	WNT2B	Impedance measures - Trunk fat mass	rs12029985	Body Fat Distribution
C3	tail	WNT2B	Impedance measures - Trunk fat percentage	rs12029985	Body Fat Distribution
C3	tail	WNT2B	Impedance measures - Whole body fat mass	rs12029985	Body Fat Distribution
C3	tail	WNT2B	Impedance of leg (left)	rs12029985	Plethysmography, Impedance
C3	tail	WNT2B	Impedance of leg (right)	rs12029985	Plethysmography, Impedance
C3	tail	WNT2B	Monocyte percentage	rs12029985	Leukocyte Count
C3	tail	WNT2B	Standing height	rs12029985	Body Height
C3	tail	WNT2B	Trunk fat mass	rs12029985	Body Fat Distribution
C3	tail	WNT2B	Trunk fat percentage	rs12029985	Body Fat Distribution
C3	tail	WNT2B	Weight	rs12029985	Body Weight
C3	tail	WNT2B	Whole body fat mass	rs12029985	Body Fat Distribution
C3	tail	ARID5A	Eosinophil count	rs2579506	Leukocyte Count
C3	tail	ARID5A	Eosinophil percentage of white cells	rs2579506	Leukocyte Count
C3	tail	ARID5A	Eosinophill count	rs2579500	Leukocyte Count
C3	tail	ARID5A	Eosinophill percentage	rs2579500	Leukocyte Count
C3	tail	CITED4	Granulocyte percentage of myeloid white cells	rs4660179	Leukocyte Count
C3	tail	TCAP	High density lipoprotein	rs1053651	Cholesterol, HDL
C3	tail	TCAP	Platelet distribution width	rs2271308	Erythrocyte Indices
C3	tail	TCAP	Platelet distribution width	rs2271308	Platelet
C3	tail	TCAP	Spherical power (left)	rs1053651	Optometry
C3	tail	TCAP	Total cholesterol	rs2271308	Cholesterol
C3	tail	FAM65B	Neutrophill count	rs4712850	Leukocyte Count
C3	tail	FAM65B	Neutrophill percentage	rs12194352	Leukocyte Count
C3	tail	NMT2	Standing height	rs6602818	Body Height
C3	tail	FILIP1L	Waist-hip ratio (adjusted for BMI)	rs73858966	Waist-Hip Ratio
